# Quantitative mapping of transcriptome and proteome dynamics during polarization of human iPSC-derived neurons

**DOI:** 10.1101/2020.04.21.052498

**Authors:** Feline W. Lindhout, Robbelien Kooistra, Sybren Portegies, Lotte J. Herstel, Riccardo Stucchi, Basten L. Snoek, Maarten Altelaar, Harold D. MacGillavry, Corette J. Wierenga, Casper C. Hoogenraad

## Abstract

Early neuronal development is a well-coordinated process in which neuronal stem cells differentiate into polarized neurons. This process has been well studied in classical non-human model systems, but to what extent this is recapitulated in human neurons remains unclear. To study neuronal polarization in human neurons, we cultured human iPSC-derived neurons, characterized early developmental stages, measured electrophysiological responses, and systematically profiled transcriptomic and proteomic dynamics during these steps. We found extensive remodeling of the neuron transcriptome and proteome, with altered mRNA expression of ~1,100 genes and different expression profiles of ~1,500 proteins during neuronal differentiation and polarization. We also identified a distinct stage in axon development marked by an increase in microtubule remodeling and apparent relocation of the axon initial segment from the distal to proximal axon. Our comprehensive characterization and quantitative map of transcriptome and proteome dynamics provides a solid framework for studying polarization in human neurons.
