## Supplementary material for "Quantitative mapping of transcriptome and proteome dynamics during polarization of human iPSC-derived neurons": Table 4

### Sheet: T2T0p
GO_name	p-val	Genes_in_GO	Genes_found	Total_genes_in_set	Total_genes_with_GO
arginine metabolic process	0	4	4	451	5727
cellular response to histamine	0	4	4	451	5727
double-strand break repair via break-induced replication	0	4	4	451	5727
FHA domain binding	0	4	4	451	5727
pre-replicative complex assembly involved in nuclear cell cycle DNA replication	0	4	4	451	5727
microtubule	2.84428e-12	120	34	451	5727
cytoskeleton	2.68534e-10	416	69	451	5727
microtubule binding	4.02408e-10	72	23	451	5727
DNA replication	4.82363e-10	67	22	451	5727
nervous system development	1.80998e-08	176	36	451	5727
spindle	1.83826e-08	73	21	451	5727
cell cycle	4.83538e-08	230	42	451	5727
neuron projection	6.83182e-08	132	29	451	5727
microtubule cytoskeleton organization	1.10003e-07	50	16	451	5727
negative regulation of growth	1.86044e-07	11	7	451	5727
proton-exporting ATPase activity, phosphorylative mechanism	2.31276e-07	6	5	451	5727
neuronal cell body	2.47954e-07	132	28	451	5727
cell division	3.22856e-07	141	29	451	5727
kinetochore	4.25769e-07	43	14	451	5727
detoxification of copper ion	5.62678e-07	9	6	451	5727
DNA unwinding involved in DNA replication	5.62678e-07	9	6	451	5727
protein binding	6.27638e-07	3427	317	451	5727
kinesin complex	7.47687e-07	16	8	451	5727
microtubule cytoskeleton	9.11752e-07	51	15	451	5727
mitotic spindle	1.147e-06	30	11	451	5727
DNA replication origin binding	1.2587e-06	13	7	451	5727
cytosol	1.26026e-06	1662	175	451	5727
cytoplasm	1.32689e-06	2056	208	451	5727
chemical synaptic transmission	1.48696e-06	78	19	451	5727
MCM complex	1.511e-06	7	5	451	5727
regulation of microtubule polymerization or depolymerization	1.511e-06	7	5	451	5727
cellular response to zinc ion	1.74846e-06	10	6	451	5727
single-stranded DNA binding	1.95411e-06	42	13	451	5727
axonogenesis	2.32199e-06	37	12	451	5727
condensed chromosome kinetochore	2.58716e-06	32	11	451	5727
spindle microtubule	2.73555e-06	14	7	451	5727
DNA strand elongation involved in DNA replication	2.96718e-06	5	4	451	5727
layer formation in cerebral cortex	2.96718e-06	5	4	451	5727
long-term synaptic depression	2.96718e-06	5	4	451	5727
regulation of synaptic vesicle cycle	2.96718e-06	5	4	451	5727
microtubule associated complex	4.48269e-06	11	6	451	5727
regulation of microtubule cytoskeleton organization	4.8686e-06	19	8	451	5727
axon guidance	5.15936e-06	84	19	451	5727
nitric oxide biosynthetic process	5.64156e-06	8	5	451	5727
double-strand break repair via nonhomologous end joining	6.00584e-06	29	10	451	5727
cell projection	6.22779e-06	291	44	451	5727
cellular zinc ion homeostasis	1.00307e-05	12	6	451	5727
positive regulation of mitotic cell cycle	1.01727e-05	16	7	451	5727
synaptic vesicle	1.14701e-05	48	13	451	5727
microtubule-based movement	1.34241e-05	21	8	451	5727
neuron migration	1.47375e-05	37	11	451	5727
mitotic sister chromatid segregation	1.57993e-05	9	5	451	5727
nucleotide-excision repair, DNA gap filling	1.57993e-05	9	5	451	5727
coenzyme binding	1.66467e-05	6	4	451	5727
error-free translesion synthesis	1.66467e-05	6	4	451	5727
inhibitory synapse assembly	1.66467e-05	6	4	451	5727
nitric oxide mediated signal transduction	1.66467e-05	6	4	451	5727
regulation of nitric-oxide synthase activity	1.66467e-05	6	4	451	5727
T cell differentiation in thymus	1.79007e-05	17	7	451	5727
G1/S transition of mitotic cell cycle	1.92566e-05	50	13	451	5727
neuron projection development	1.92566e-05	50	13	451	5727
neurotransmitter secretion	2.11495e-05	22	8	451	5727
extracellular exosome	2.61595e-05	615	75	451	5727
axon cytoplasm	2.98187e-05	28	9	451	5727
chromosome segregation	2.98187e-05	28	9	451	5727
synapse	3.00369e-05	200	32	451	5727
ion transmembrane transport	3.58925e-05	66	15	451	5727
phagosome acidification	3.68756e-05	10	5	451	5727
telomere maintenance via semi-conservative replication	3.68756e-05	10	5	451	5727
axonal growth cone	3.7794e-05	14	6	451	5727
cellular response to copper ion	3.7794e-05	14	6	451	5727
cytoplasmic microtubule	3.7794e-05	14	6	451	5727
chromosome, centromeric region	4.40957e-05	47	12	451	5727
regulation of macroautophagy	4.81907e-05	24	8	451	5727
DNA replication initiation	4.83101e-05	19	7	451	5727
microtubule motor activity	4.83101e-05	19	7	451	5727
amino acid binding	5.44859e-05	7	4	451	5727
cell cortex region	5.44859e-05	7	4	451	5727
GABA-A receptor activity	5.44859e-05	7	4	451	5727
GABA-A receptor complex	5.44859e-05	7	4	451	5727
GABA-gated chloride ion channel activity	5.44859e-05	7	4	451	5727
mitotic spindle assembly	5.44859e-05	7	4	451	5727
negative regulation of microtubule depolymerization	5.44859e-05	7	4	451	5727
vacuolar proton-transporting V-type ATPase complex	5.44859e-05	7	4	451	5727
mitotic cell cycle	6.19468e-05	55	13	451	5727
mitotic spindle organization	6.60861e-05	15	6	451	5727
axon	6.89918e-05	131	23	451	5727
chloride transmembrane transport	7.01117e-05	25	8	451	5727
neuron development	7.01117e-05	25	8	451	5727
actin binding	9.10508e-05	125	22	451	5727
axoneme	0.000112931	21	7	451	5727
ATP-dependent microtubule motor activity, plus-end-directed	0.000135893	8	4	451	5727
error-prone translesion synthesis	0.000135893	8	4	451	5727
intra-S DNA damage checkpoint	0.000135893	8	4	451	5727
NADPH binding	0.000135893	8	4	451	5727
adult behavior	0.000141463	12	5	451	5727
calcium-ion regulated exocytosis	0.000141463	12	5	451	5727
microtubule bundle formation	0.000141463	12	5	451	5727
presynapse	0.000160854	46	11	451	5727
nuclear chromosome, telomeric region	0.000200885	47	11	451	5727
glutamate secretion	0.000245348	13	5	451	5727
transferrin transport	0.000245348	13	5	451	5727
growth cone	0.000249109	48	11	451	5727
DNA helicase activity	0.000265208	18	6	451	5727
regulation of signal transduction	0.000265208	18	6	451	5727
purine nucleotide biosynthetic process	0.00028601	9	4	451	5727
vesicle	0.000296252	63	13	451	5727
focal adhesion	0.000300169	161	25	451	5727
positive regulation of protein catabolic process	0.000330392	24	7	451	5727
beta-catenin binding	0.000343942	30	8	451	5727
SNARE binding	0.000391732	19	6	451	5727
positive regulation of axon extension	0.000401014	14	5	451	5727
regulation of cell differentiation	0.000401014	14	5	451	5727
sensory perception of pain	0.000401014	14	5	451	5727
small-subunit processome	0.000401014	14	5	451	5727
GABA-ergic synapse	0.000452877	25	7	451	5727
chromosome	0.00049867	131	21	451	5727
regulation of transcription involved in G1/S transition of mitotic cell cycle	0.000535145	10	4	451	5727
synaptic vesicle exocytosis	0.000535145	10	4	451	5727
translesion synthesis	0.000535145	10	4	451	5727
chloride channel activity	0.000562268	20	6	451	5727
Schaffer collateral - CA1 synapse	0.000585042	32	8	451	5727
chloride transport	0.000609779	26	7	451	5727
establishment of mitotic spindle orientation	0.000624298	15	5	451	5727
response to cold	0.000624298	15	5	451	5727
substantia nigra development	0.000624298	15	5	451	5727
cellular response to cadmium ion	0.000786937	21	6	451	5727
negative regulation of neuron differentiation	0.000786937	21	6	451	5727
gluconeogenesis	0.000917977	11	4	451	5727
phosphatidylserine binding	0.000917977	11	4	451	5727
transmitter-gated ion channel activity involved in regulation of postsynaptic membrane potential	0.000917977	11	4	451	5727
regulation of canonical Wnt signaling pathway	0.000933133	16	5	451	5727
retinoid metabolic process	0.000933133	16	5	451	5727
G2/M transition of mitotic cell cycle	0.000945233	55	11	451	5727
midbody	0.00099415	48	10	451	5727

### Sheet: T2T0.up
Var1	Freq	Freq.1	Freq.2	inset	totg
arginine metabolic process	0	4	4	222	5727
cellular response to histamine	0	4	4	222	5727
nervous system development	1.70435e-11	176	28	222	5727
microtubule	1.07274e-10	120	22	222	5727
neuron projection	1.31097e-10	132	23	222	5727
axonogenesis	4.91593e-10	37	12	222	5727
chemical synaptic transmission	5.29937e-10	78	17	222	5727
synapse	1.96218e-09	200	27	222	5727
proton-exporting ATPase activity, phosphorylative mechanism	3.17763e-09	6	5	222	5727
cytoskeleton	4.46797e-09	416	41	222	5727
neuronal cell body	4.51419e-09	132	21	222	5727
synaptic vesicle	1.82105e-08	48	12	222	5727
ion transmembrane transport	1.9371e-08	66	14	222	5727
axon cytoplasm	4.45289e-08	28	9	222	5727
neurotransmitter secretion	5.39079e-08	22	8	222	5727
microtubule binding	6.77733e-08	72	14	222	5727
long-term synaptic depression	8.37898e-08	5	4	222	5727
regulation of synaptic vesicle cycle	8.37898e-08	5	4	222	5727
axon guidance	9.28388e-08	84	15	222	5727
axon	1.08461e-07	131	19	222	5727
neuron development	1.99937e-07	25	8	222	5727
neuron projection development	2.81899e-07	50	11	222	5727
coenzyme binding	4.86851e-07	6	4	222	5727
inhibitory synapse assembly	4.86851e-07	6	4	222	5727
phagosome acidification	5.85089e-07	10	5	222	5727
presynapse	9.3401e-07	46	10	222	5727
microtubule associated complex	1.24563e-06	11	5	222	5727
growth cone	1.47708e-06	48	10	222	5727
GABA-A receptor activity	1.65017e-06	7	4	222	5727
GABA-A receptor complex	1.65017e-06	7	4	222	5727
GABA-gated chloride ion channel activity	1.65017e-06	7	4	222	5727
vacuolar proton-transporting V-type ATPase complex	1.65017e-06	7	4	222	5727
regulation of macroautophagy	1.93264e-06	24	7	222	5727
Schaffer collateral - CA1 synapse	2.16422e-06	32	8	222	5727
microtubule cytoskeleton organization	2.28005e-06	50	10	222	5727
adult behavior	2.41086e-06	12	5	222	5727
GABA-ergic synapse	2.74803e-06	25	7	222	5727
regulation of microtubule cytoskeleton organization	4.05056e-06	19	6	222	5727
SNARE binding	4.05056e-06	19	6	222	5727
nitric oxide biosynthetic process	4.2616e-06	8	4	222	5727
transferrin transport	4.33291e-06	13	5	222	5727
axonal growth cone	7.33816e-06	14	5	222	5727
postsynaptic density	7.56282e-06	90	13	222	5727
neuron migration	8.1018e-06	37	8	222	5727
plasma membrane	9.25741e-06	1204	73	222	5727
establishment of mitotic spindle orientation	1.18363e-05	15	5	222	5727
synaptic vesicle membrane	1.24076e-05	22	6	222	5727
dendrite	1.45315e-05	163	18	222	5727
cell projection	1.74137e-05	291	26	222	5727
synaptic vesicle exocytosis	1.79875e-05	10	4	222	5727
kinesin complex	1.83282e-05	16	5	222	5727
microtubule cytoskeleton	1.97741e-05	51	9	222	5727
ion transport	2.37096e-05	154	17	222	5727
chloride transmembrane transport	3.16553e-05	25	6	222	5727
transmitter-gated ion channel activity involved in regulation of postsynaptic membrane potential	3.1939e-05	11	4	222	5727
cell junction	4.06468e-05	288	25	222	5727
chloride transport	4.19038e-05	26	6	222	5727
calcium-ion regulated exocytosis	5.30306e-05	12	4	222	5727
gamma-aminobutyric acid signaling pathway	5.30306e-05	12	4	222	5727
presynaptic membrane	5.47244e-05	27	6	222	5727
synapse organization	5.62976e-05	19	5	222	5727
glutamatergic synapse	6.96667e-05	109	13	222	5727
proton transmembrane transport	7.05863e-05	28	6	222	5727
chloride channel activity	7.78419e-05	20	5	222	5727
extracellular ligand-gated ion channel activity	8.34666e-05	13	4	222	5727
glutamate secretion	8.34666e-05	13	4	222	5727
integral component of postsynaptic density membrane	8.34666e-05	13	4	222	5727
microtubule-based movement	0.00010548	21	5	222	5727
cytoplasmic microtubule	0.00012576	14	4	222	5727
dendrite development	0.00012576	14	4	222	5727
positive regulation of axon extension	0.00012576	14	4	222	5727
regulated exocytosis	0.00012576	14	4	222	5727
vesicle	0.000131501	63	9	222	5727
transmembrane signaling receptor activity	0.000168009	53	8	222	5727
memory	0.00017576	32	6	222	5727
mitotic spindle organization	0.000182722	15	4	222	5727
nervous system process	0.000182722	15	4	222	5727
regulation of synaptic vesicle exocytosis	0.000182722	15	4	222	5727
substantia nigra development	0.000182722	15	4	222	5727
negative regulation of neuron projection development	0.00018384	23	5	222	5727
regulation of membrane potential	0.00018384	23	5	222	5727
regulation of canonical Wnt signaling pathway	0.000257447	16	4	222	5727
SNARE complex	0.000257447	16	4	222	5727
multicellular organism development	0.000282788	288	23	222	5727
neuromuscular junction	0.000302196	25	5	222	5727
dendritic spine	0.000327814	46	7	222	5727
clathrin-coated pit	0.000380284	26	5	222	5727
learning	0.000380284	26	5	222	5727
cytoplasm	0.000410011	2056	103	222	5727
spindle	0.000455362	73	9	222	5727
chloride channel complex	0.000473869	18	4	222	5727
regulation of signal transduction	0.000473869	18	4	222	5727
insulin receptor signaling pathway	0.000583133	28	5	222	5727
transport vesicle	0.000583133	28	5	222	5727
endocytic vesicle	0.000623001	19	4	222	5727
microtubule motor activity	0.000623001	19	4	222	5727
phosphatase binding	0.000623001	19	4	222	5727
protein secretion	0.000623001	19	4	222	5727
syntaxin binding	0.000623001	19	4	222	5727
tubulin binding	0.000623001	19	4	222	5727
cellular response to calcium ion	0.000711773	29	5	222	5727
beta-catenin binding	0.00086132	30	5	222	5727
mitotic spindle	0.00086132	30	5	222	5727
cytosol	0.000950057	1662	85	222	5727

### Sheet: T2T0.down
Var1	Freq	Freq.1	Freq.2	inset	totg
double-strand break repair via break-induced replication	0	4	4	229	5727
FHA domain binding	0	4	4	229	5727
pre-replicative complex assembly involved in nuclear cell cycle DNA replication	0	4	4	229	5727
cell cycle	1.14849e-13	230	36	229	5727
DNA replication	5.23276e-13	67	19	229	5727
negative regulation of growth	8.62297e-10	11	7	229	5727
cell division	1.0372e-09	141	23	229	5727
single-stranded DNA binding	4.33574e-09	42	12	229	5727
detoxification of copper ion	5.02391e-09	9	6	229	5727
DNA unwinding involved in DNA replication	5.02391e-09	9	6	229	5727
DNA replication origin binding	6.27225e-09	13	7	229	5727
cellular response to zinc ion	1.61781e-08	10	6	229	5727
MCM complex	2.59567e-08	7	5	229	5727
chromosome segregation	5.98772e-08	28	9	229	5727
kinetochore	6.40493e-08	43	11	229	5727
DNA strand elongation involved in DNA replication	9.79963e-08	5	4	229	5727
cellular zinc ion homeostasis	9.96566e-08	12	6	229	5727
extracellular exosome	1.89065e-07	615	50	229	5727
condensed chromosome kinetochore	2.55555e-07	32	9	229	5727
mitotic sister chromatid segregation	2.91032e-07	9	5	229	5727
G1/S transition of mitotic cell cycle	3.95145e-07	50	11	229	5727
cellular response to copper ion	4.03077e-07	14	6	229	5727
error-free translesion synthesis	5.68797e-07	6	4	229	5727
telomere maintenance via semi-conservative replication	7.03313e-07	10	5	229	5727
chromosome	8.44691e-07	131	18	229	5727
double-strand break repair via nonhomologous end joining	1.11164e-06	29	8	229	5727
nucleus	1.34414e-06	2109	118	229	5727
chromosome, centromeric region	1.6029e-06	47	10	229	5727
nuclear chromosome, telomeric region	1.6029e-06	47	10	229	5727
mitotic spindle assembly	1.9259e-06	7	4	229	5727
nucleoplasm	2.82805e-06	1150	74	229	5727
DNA helicase activity	3.25682e-06	18	6	229	5727
spindle	4.85272e-06	73	12	229	5727
error-prone translesion synthesis	4.96846e-06	8	4	229	5727
intra-S DNA damage checkpoint	4.96846e-06	8	4	229	5727
DNA replication initiation	4.98232e-06	19	6	229	5727
DNA repair	5.16098e-06	161	19	229	5727
mitotic cell cycle	8.29505e-06	55	10	229	5727
cellular response to cadmium ion	1.0734e-05	21	6	229	5727
negative regulation of neuron differentiation	1.0734e-05	21	6	229	5727
nucleotide-excision repair, DNA gap filling	1.08152e-05	9	4	229	5727
purine nucleotide biosynthetic process	1.08152e-05	9	4	229	5727
regulation of transcription involved in G1/S transition of mitotic cell cycle	2.09272e-05	10	4	229	5727
translesion synthesis	2.09272e-05	10	4	229	5727
retinoid metabolic process	2.189e-05	16	5	229	5727
protein-containing complex assembly	2.55421e-05	41	8	229	5727
anaphase-promoting complex-dependent catabolic process	2.64634e-05	32	7	229	5727
T cell differentiation in thymus	3.27065e-05	17	5	229	5727
protein binding	5.7658e-05	3427	164	229	5727
DNA damage response, detection of DNA damage	6.15688e-05	12	4	229	5727
nucleobase-containing small molecule interconversion	6.15688e-05	12	4	229	5727
positive regulation of G2/M transition of mitotic cell cycle	6.15688e-05	12	4	229	5727
fatty acid beta-oxidation	6.70231e-05	19	5	229	5727
glycosaminoglycan biosynthetic process	6.70231e-05	19	5	229	5727
damaged DNA binding	8.59767e-05	28	6	229	5727
cyclin-dependent protein kinase holoenzyme complex	9.68045e-05	13	4	229	5727
RNA binding	0.000127346	553	39	229	5727
mitotic spindle	0.000138048	30	6	229	5727
regulation of cell differentiation	0.000145705	14	4	229	5727
spindle microtubule	0.000145705	14	4	229	5727
DNA duplex unwinding	0.000166595	22	5	229	5727
protein N-linked glycosylation via asparagine	0.000211482	15	4	229	5727
cellular response to DNA damage stimulus	0.000228702	209	19	229	5727
cytosol	0.000249329	1662	90	229	5727
nucleotide-excision repair, DNA incision, 5'-to lesion	0.000297661	16	4	229	5727
positive regulation of mitotic cell cycle	0.000297661	16	4	229	5727
response to activity	0.000297661	16	4	229	5727
response to virus	0.000318201	34	6	229	5727
double-strand break repair via homologous recombination	0.00038441	35	6	229	5727
microtubule binding	0.000520214	72	9	229	5727
midbody	0.000545978	48	7	229	5727
nucleotide-excision repair, DNA incision	0.000546761	18	4	229	5727
telomere maintenance	0.000546761	18	4	229	5727
viral process	0.000570565	175	16	229	5727
cytoplasm	0.000623826	2056	105	229	5727
collagen-containing extracellular matrix	0.0006277	87	10	229	5727
cell population proliferation	0.000629557	61	8	229	5727
focal adhesion	0.000644487	161	15	229	5727
ruffle	0.000651324	38	6	229	5727
endoplasmic reticulum lumen	0.000692584	88	10	229	5727
base-excision repair	0.000718096	19	4	229	5727
DNA damage response, signal transduction by p53 class mediator resulting in cell cycle arrest	0.000718096	19	4	229	5727
drug binding	0.000718096	19	4	229	5727
chromatin binding	0.000829527	149	14	229	5727
cell periphery	0.000926603	20	4	229	5727
microtubule	0.000927842	120	12	229	5727
helicase activity	0.000948726	52	7	229	5727
